# Gut microbial disruption in critically ill patients with COVID-19 associated pulmonary aspergillosis

**DOI:** 10.1101/2022.10.08.511408

**Authors:** H. Carlo Maurer, David Schult, Plamena Koyumdzhieva, Sandra Reitmeier, Moritz Middelhoff, Sebastian Rasch, Markus List, Klaus-Peter Janssen, Katja Steiger, Ulrike Protzer, Roland M. Schmid, Klaus Neuhaus, Dirk Haller, Michael Quante, Tobias Lahmer

## Abstract

**Objectives:** COVID-19 disease can be exacerbated by *Aspergillus* superinfection (CAPA). The causes of CAPA are not yet fully understood. Recently, alterations in the gut microbiome have been associated with a complicating course and increasing severity of COVID-19 disease, most likely via immunological mechanisms. Aim of this study was to investigate a potential association between severe CAPA and alterations in the gut and bronchial microbiota.

**Methods:** We performed 16S rRNA gene amplicon sequencing of stool and bronchial samples from a total of 16 COVID-19 patients with CAPA and 26 patients without CAPA. All patients were admitted to the intensive care unit. Results were carefully tested for potential influences on the microbiome during hospitalization.

**Results:** We found that late in COVID-19 disease, CAPA patients exhibited a trend towards reduced gut microbial diversity. Furthermore, late stage CAPA disease showed an increased presence of *Staphylococcus epidermidis* in the gut. This is not found in late non-CAPA cases or early disease. The analysis of bronchial samples did not show significant results.

**Conclusions:** This is the first study showing alterations in the gut microbiome accompany severe CAPA and possibly influence the host’s immunological response. In particular, an increase of *Staphylococcus epidermidis* in the intestine could be of importance.

**Summary:** The composition of intestinal bacteria in severe CAPA disease is altered with an increase in Staphylococcus epidermidis in the gut. Alterations in the composition of intestinal bacteria in severe CAPA may indicate immunologic involvement of the gut in the disease.
