## Supplemental Table 1 for "Gut microbial disruption in critically ill patients with COVID-19 associated pulmonary aspergillosis"

### Sheet: global_stats
Supplementary Table 1. Global summary statistics of epidemiological, disease severity and therapy covariates
Numeric
	hr_mech_vent	days_in_icu	age	severity
mean	584.02	30.62	67.45	6.88
std	493.21	21.64	12.55	1.33
min	0	1	43	4
25%	197	14	56.5	7
50%	488	26	71	7
75%	935	42.75	77.75	8
max	1820	79	85	8
Categorical
	n	percent
CAPA	16	38.1
late disease	27	64.29
vasopressor therapy	33	78.57
dialysis	16	38.1
artificial_feeding	26	63.41
dexamethasone	21	50
male gender	26	61.9
deceased	15	35.71
mechanical ventilation	35	83.33
type 2 diabetes mellitus	10	23.81
atrial fibrillation	15	35.71
arterial hypertension	27	64.29
coronary artery disease	10	24.39
COPD	4	9.52
cancer ever	7	16.67
chronic kidney disease	10	23.81
pressure controlled ventilation	17	40.48
pressure support ventilation	6	14.29
spontaneous ventilation	5	11.9
supplementary oxygen ventilation	9	21.43
antibiotic broad-spectrum	26	61.9
antibiotic broad-spectrum plus other	6	14.29
no antibiotic	6	14.29
specific covid therapy: none	34	80.95
specific covid therapy: 1	6	14.29

### Sheet: per_patient_info
Supplementary Table 2. Per patient information from MRI COVID-19/CAPA cohort
patient	hr_mech_vent	days_in_icu	age	severity	aspergillus	pcr_positive	catecholamines	dialysis	artificial_feeding	dexamethasone	gender_male	deceased	mech_ventilation	t2dm	afib	ahtn	cad	copd	cancer_ever	ckd	ventilation_type_PC	ventilation_type_PS	ventilation_type_spontaneous	ventilation_type_suppl_o2	antibiotic_group_broad	antibiotic_group_broad_and_other	antibiotic_group_none	specific_covid_therapy_0.0	specific_covid_therapy_1.0
1JE6GJR2	691	39	77	7	1	1	1	0	1	0	0	0	1	0	1	1	1	0	0	0	0	1	0	0	1	0	0	1	0
1W3Q3FQ2	935	39	55	8	1	0	1	1	1	0	1	1	1	0	0	0	0	0	0	0	1	0	0	0	1	0	0	0	0
4H97WQR4	693	39	84	7	0	1	1	1	1	0	0	0	1	1	0	1	0	0	0	1	0	1	0	0	1	0	0	1	0
6T49GC51	488	35	81	7	1	1	1	0	1	1	0	0	1	0	0	1	0	0	0	0	1	0	0	0	0	0	1	1	0
8KTKEHM7	0	5	48	4	0	1	0	0	0	1	1	0	0	0	0	0	0	0	0	0	0	0	1	0	1	0	0	1	0
9F6RK958	214	13	59	7	0	0	1	0	0	0	1	0	1	1	1	1	0	0	0	0	0	0	0	1	1	0	0	1	0
38QPV4F3	1027	44	84	8	1	0	1	1	1	0	1	1	1	0	1	1	0	0	0	1	0	1	0	0	1	0	0	1	0
78Q800E7	0	1	62	4	0	0	0	0	0	0	1	0	0	0	0	1	0	0	0	0	0	0	0	1	1	0	0	0	0
80NK61U4	368	25	73	7	1	1	1	0	1	1	1	0	1	0	0	1	1	1	0	0	1	0	0	0	0	0	1	1	0
84H4FP58	1215	64	72	8	1	0	1	1	1	0	1	1	1	0	1	1	0	0	1	0	0	1	0	0	1	0	0	1	0
84V99AW7	0	3	68	4	0	1	0	0	0	1	0	0	0	0	0	1	1	0	0	0	0	0	0	1	0	0	1	1	0
619C09T7	548	24	79	8	1	1	1	1	1	1	1	1	1	1	0	1	0	0	0	0	1	0	0	0	1	0	0	1	0
833GMQ08	1107	54	50	7	0	1	1	0	0	1	1	0	1	0	0	0	0	0	0	0	0	0	0	1	0	0	0	1	0
5634KLL3	1301	62	43	7	0	0	1	1	1	0	1	0	1	0	0	0	0	0	0	0	1	0	0	0	0	1	0	1	0
AX3F29L5	1820	79	61	8	0	1	0	1	1	0	1	1	1	0	0	0	0	0	1	0	1	0	0	0	0	1	0	1	0
CLKD74J2	983	42	46	8	0	0	1	1	1	0	1	1	1	0	0	1	0	0	0	0	1	0	0	0	0	1	0	0	1
EQ05REE8	371	27	52	7	0	0	1	1	0	0	1	0	1	1	0	1	0	0	1	1	0	0	1	0	1	0	0	1	0
F7PJ4P02	731	35	78	8	0	0	1	0	1	0	1	1	1	1	1	1	0	0	1	1	1	0	0	0	1	0	0	0	1
FT4AN1D1	993	43	78	7	1	0	1	0	1	0	1	0	1	0	0	0	0	0	0	0	0	0	0	0	1	0	0	1	0
GF5AG563	384	23	70	7	0	1	1	0	1	1	0	0	1	0	1	1	1	0	0	0	1	0	0	0	0	0	1	1	0
GGRXX250	537	23	78	8	1	1	1	1	1	1	1	1	1	1	1	1	0	0	0	0	1	0	0	0	0	1	0	1	0
H9F49270	1007	45	70	8	0	0	1	0	1	0	1	1	1	0	1	1	0	0	0	0	1	0	0	0	1	0	0	1	0
J3LNHR46	391	18	80	8	1	1	1	1	0	1	1	1	1	0	1	1	1	1	0	1	0	0	0	1	1	0	0	0	1
JVXVW4H2	0	5	58	4	0	1	0	0	0	1	0	0	0	0	0	0	0	0	0	0	0	0	0	1	1	0	0	1	0
L87D9KT6	72	13	73	7	1	1	1	0	0	0	0	0	1	0	1	0	1	0	0	0	0	0	0	1	1	0	0	1	0
LF8FGD83	471	21	77	8	0	1	1	1	1	1	1	1	1	0	0	1	0	0	0	0	1	0	0	0	1	0	0	1	0
LPXQN1P6		1	85	7	0	1	1	0		1	0	0	1	0	1	1	0	0	0	1	0	0	1	0	0	0	0	1	0
LW12C6V9	486	21	72	8	1	1	1	0	1	1	0	1	1	0	1	1	1	0	0	0	1	0	0	0	1	0	0	1	0
M3HJAKR4	0	6	76	4	0	1	0	0	0	1	0	0	0	1	0	1	1	1	0	0	0	0	0	0	0	0	0	1	0
NE3D69F4	282	14	76	7	0	1	1	0	1	1	0	0	1	1	1	1	0	0	0	1	0	1	0	0	1	0	0	1	0
NV3MQLF7	1518	72	51	7	0	1	0	1	1	0	0	0	1	0	0	0	0	0	1	1	1	0	0	0	1	0	0	0	1
Q8N14P93	702	52	79	7	1	0	1	0	1	0	0	0	1	0	0	0	0	0	0	0	0	1	0	0	1	0	0	1	0
QN013R10	772	36	76	8	1	1	1	1	0	1	1	1	1	0	0	0		0	0	0	0	0	0	1	0	0	0	1	0
RE3PE0P5	111	14	84	8	0	1	1	0	0	1	0	1	1	1	0	0	0	0	0	0	0	0	0	0	1	0	0	1	0
TEJPR0N7	0	4	56	4	0	1	0	0	0	0	1	0	0	1	0	0	0	0	0	0	0	0	0	1	1	0	0	0	1
UCMRUM43	170	14	54	7	0	1	1	0	1	1	1	0	1	0	0	0	0	0	0	0	1	0	0	0	0	0	1	1	0
UFXCQWH5	1796	78	61	8	1	0	1	1	1	0	1	1	1	0	1	1	1	0	0	0	1	0	0	0	0	1	0	1	0
UJQW76J9	549	38	76	7	0	0	1	1	1	0	0	0	1	0	0	1	0	1	1	0	0	0	0	0	0	1	0	1	0
V2W5NRL5	266	58	70	7	0	0	1	0	1	0	1	0	1	0	1	1	0	0	1	1	0	0	0	0	1	0	0	1	0
VNFW8P05	0	5	52	5	0	1	0	0	0	1	0	0	0	0	0	0	0	0	0	0	0	0	1	0	0	0	1	1	0
XKVEKCL9	749	36	65	7	1	1	1	0	1	1	1	0	1	0	0	1	0	0	0	0	1	0	0	0	1	0	0	0	1
XP5GG3V9	197	16	44	7	0	1	1	0	0	1	1	0	1	0	0	1	1	0	0	1	0	0	1	0	1	0	0	1	0

### Sheet: group_stats
Supplementary Table 3. Statistics of epidemiological, disease severity and therapy covariates grouped by CAPA status
Numeric
		non_capa	capa
hours of mechanical ventilation	mean	487	735.62
	std	527.77	403.51
	25%	0	487.5
	50%	282	696.5
	75%	731	949.5
	max	1820	1796
days in ICU	mean	26.77	36.88
	std	23.45	17.2
	25%	5.25	23.75
	50%	18.5	36
	75%	41.25	43.25
	max	79	78
age	mean	63.46	73.94
	std	13.37	7.75
	25%	52	72
	50%	61.5	76.5
	75%	76	79
	max	85	84
severity	mean	6.46	7.56
	std	1.5	0.51
	25%	5.5	7
	50%	7	8
	75%	7	8
	max	8	8
Categorical
	n_non_capa	perc_non_capa	n_capa	perc_capa	fet_pval
late disease	17	0.653846	10	0.625	1
vasopressor therapy	17	0.653846	16	1	0.00778352
dialysis	8	0.307692	8	0.5	0.327192
artificial_feeding	13	0.52	13	0.8125	0.0965107
dexamethasone	13	0.5	8	0.5	1
male gender	15	0.576923	11	0.6875	0.52987
deceased	6	0.230769	9	0.5625	0.0470358
mechanical ventilation	19	0.730769	16	1	0.0325242
Type 2 diabetes mellitus	8	0.307692	2	0.125	0.269619
atrial fibrillation	7	0.269231	8	0.5	0.187644
arterial hypertension	16	0.615385	11	0.6875	0.74642
coronary artery disease	4	0.153846	6	0.4	0.130194
COPD	2	0.0769231	2	0.125	0.628339
cancer ever	6	0.230769	1	0.0625	0.221686
chronic kidney disease	8	0.307692	2	0.125	0.269619
pressure controlled ventilation	9	0.346154	8	0.5	0.35278
pressure support ventilation	2	0.0769231	4	0.25	0.179822
spontaneous ventilation	5	0.192308	0	0	0.138089
supplementary oxygen ventilation	6	0.230769	3	0.1875	1
antibiotic broad-spectrum	15	0.576923	11	0.6875	0.52987
antibiotic broad-spectrum plus other	4	0.153846	2	0.125	1
no antibiotic	4	0.153846	2	0.125	1
specific covid therapy: none	21	0.807692	13	0.8125	1
specific covid therapy: 1	4	0.153846	2	0.125	1

### Sheet: adonis 3 output
Supplementary Table 4. Results from multivariate analysis of inter-individual variabilities in microbiota structure (adonis3)
covariate	r2	pval
days since admission	0.0887624	0.001
days in icu	0.0663612	0.006
dexamethasone	0.0788055	0.007
late disease	0.0685618	0.012
mechanical ventilation	0.0620793	0.013
antibiotic group	0.139514	0.013
severity	0.0622762	0.017
cancer ever	0.0473593	0.034
ventilation type	0.155081	0.04
chronic kidney disease	0.0513814	0.044
vaspressor therapy	0.0459948	0.055
CAPA	0.0407715	0.094
type 2 diabetes mellitus	0.0358717	0.146
feeding type	0.0367291	0.147
atrial fibrillation	0.0364872	0.148
fecal collection	0.0625985	0.193
dialysis	0.030296	0.231
gender	0.0257023	0.388
coronary artery disease	0.0211475	0.607
arterial hypertension	0.018932	0.712
age	0.0163476	0.84
specific covid therapy	0.0148217	0.901
